# SkeletAge: Transcriptomics-based Aging Clock Identifies 26 New Targets in Skeletal Muscle Aging

**DOI:** 10.1101/2025.07.28.667277

**Authors:** Muhammad Ali, Fei Li, Manpreet Katari

**Affiliations:** Department of Biology, New York University, New York, NY, 10003, United States

**Keywords:** Ageprint, Biological Aging, Epigenetic Clock, Longevity Drug Discovery, Skeletal Muscle

## Abstract

Identifying the set of genes that regulate baseline healthy aging – aging that is not confounded by illness – is critical to understating aging biology. Machine learning-based age-estimators (such as epigenetic clocks) offer a robust method for capturing biomarkers that strongly correlate with age. In principle, we can use these estimators to find novel targets for aging research, which can then be used for developing drugs that can extend the healthspan. However, methylation-based clocks do not provide direct mechanistic insight into aging, limiting their utility for drug discovery. Here, we describe a method for building tissue-specific bulk RNA-seq-based age-estimators that can be used to identify the *ageprint*. The ageprint is a set of genes that drive baseline healthy aging in a tissue-specific, developmentally-linked fashion. Using our age estimator, SkeletAge, we narrowed down the ageprint of human skeletal muscles to 128 genes, of which 26 genes have never been studied in the context of aging or aging-associated phenotypes. The ageprint of skeletal muscles can be linked to known phenotypes of skeletal muscle aging and development, which further supports our hypothesis that the ageprint genes drive (healthy) aging along the growth-development-aging axis, which is separate from (biological) aging that takes place due to illness or stochastic damage. Lastly, we show that using our method, we can find druggable targets for aging research and use the ageprint to accurately assess the effect of therapeutic interventions, which can further accelerate the discovery of longevity-enhancing drugs.
