## Supplementary material for "SkeletAge: Transcriptomics-based Aging Clock Identifies 26 New Targets in Skeletal Muscle Aging": Table S3

### Sheet: All Genes
Table S3: Ageprint genes and their association with aging in the literature. This table presents sources where individual or multiple ageprint genes are studied in the context of aging or age-associated phenotypes.
EntrezID	Gene_Name	Papers related to longevity	Papers related to other diseases
100500801	MIR3659	-	https://www.ncbi.nlm.nih.gov/pmc/articles/PMC6332685/
55970	GNG12	https://www.ncbi.nlm.nih.gov/pmc/articles/PMC9345608/
388650	DIPK1A	-
116461	TSEN15	https://www.ncbi.nlm.nih.gov/pmc/articles/PMC10742131/
10625	IVNS1ABP	-	https://www.ncbi.nlm.nih.gov/pmc/articles/PMC7936856/
84976	DISP1	https://www.ncbi.nlm.nih.gov/pmc/articles/PMC8074053/
105373113	LINC01703	-	LINC01703
9687	GREB1	https://www.ncbi.nlm.nih.gov/pmc/articles/PMC2216076/
81553	CYRIA	-	-
10617	STAMBP	https://www.ncbi.nlm.nih.gov/pmc/articles/PMC10093780/
344558	SH3RF3	https://www.biorxiv.org/content/10.1101/2024.06.23.600281v1
55437	STRADB	https://www.ncbi.nlm.nih.gov/pmc/articles/PMC7906136/
8452	CUL3	https://pubmed.ncbi.nlm.nih.gov/37913946/
56947	MFF	https://www.sciencedirect.com/science/article/pii/S0047637420300063
23243	ANKRD28	https://www.ncbi.nlm.nih.gov/pmc/articles/PMC10370160/
253559	CADM2	https://www.ncbi.nlm.nih.gov/pmc/articles/PMC4054017/
5028	P2RY1	https://www.ncbi.nlm.nih.gov/pmc/articles/PMC7555413/
4291	MLF1	https://www.aging-us.com/article/202648/text
5648	MASP1	https://www.ncbi.nlm.nih.gov/pmc/articles/PMC4054017/	https://www.ncbi.nlm.nih.gov/pmc/articles/PMC4589207/
101929130	LOC101929130	-
57110	PLAAT1	https://www.nature.com/articles/s41586-021-03439-w
80854	SETD7	https://pubmed.ncbi.nlm.nih.gov/30013796/
80014	WWC2	https://www.ncbi.nlm.nih.gov/pmc/articles/PMC4054017/
85480	TSLP	https://pubmed.ncbi.nlm.nih.gov/36517245/
340156	MYLK4	https://www.ncbi.nlm.nih.gov/pmc/articles/PMC8016876/
63933	MCUR1	https://www.ncbi.nlm.nih.gov/pmc/articles/PMC4054017/
8353	H3C6	-
64208	POPDC3	-	https://www.sciencedirect.com/science/article/pii/S0960896623001037
27115	PDE7B	-	https://www.ncbi.nlm.nih.gov/pmc/articles/PMC6861270/
9920	KBTBD11	https://www.ncbi.nlm.nih.gov/pmc/articles/PMC4054017/
55529	PIP4P2	https://www.ncbi.nlm.nih.gov/pmc/articles/PMC8304546/
10655	DMRT2	https://www.sciencedirect.com/science/article/pii/S0531556503003322?via%3Dihub
7436	VLDLR	https://www.sciencedirect.com/science/article/pii/S0531556503003322?via%3Dihub
138199	CARNMT1	https://www.sciencedirect.com/science/article/pii/S2590257123000019
158135	TTLL11	-	https://www.nature.com/articles/s41467-022-34909-y
79109	MAPKAP1	https://www.ncbi.nlm.nih.gov/pmc/articles/PMC4054017/
221061	FAM171A1	https://www.ncbi.nlm.nih.gov/pmc/articles/PMC11019131/
9200	HACD1	-	https://www.ncbi.nlm.nih.gov/pmc/articles/PMC7188472/
5979	RET	https://www.ncbi.nlm.nih.gov/pmc/articles/PMC4054017/
100507027	MRLN	https://www.sciencedirect.com/science/article/pii/S2405844024135062
282996	RBM20	https://www.ncbi.nlm.nih.gov/pmc/articles/PMC4054017/
253738	EBF3	https://www.nature.com/articles/s41413-023-00283-8
7465	WEE1	CellAge Database: https://genomics.senescence.info/cells/
51642	MRPL48	https://www.sciencedirect.com/science/article/pii/S0531556503003322?via%3Dihub
3227	HOXC11	https://pubmed.ncbi.nlm.nih.gov/38342585/
3226	HOXC10	https://www.ncbi.nlm.nih.gov/pmc/articles/PMC7506549/
283349	RASSF3	https://www.ncbi.nlm.nih.gov/pmc/articles/PMC10530366/
8738	CRADD	https://onlinelibrary.wiley.com/doi/full/10.1002/jcsm.12478
121441	NEDD1	https://www.sciencedirect.com/science/article/pii/S0531556503003322?via%3Dihub
641372	ACOT6	-
4692	NDN	https://www.nature.com/articles/s41598-023-27903-x
51108	METTL9	https://www.ncbi.nlm.nih.gov/pmc/articles/PMC9936775/
23568	ARL2BP	-	https://www.ncbi.nlm.nih.gov/pmc/articles/PMC9936775/
124751	KRBA2	https://pubmed.ncbi.nlm.nih.gov/32058959/
3212	HOXB2	https://www.ncbi.nlm.nih.gov/pmc/articles/PMC4600214/
100874362	HOXB-AS1	https://www.sciencedirect.com/science/article/pii/S088875432300126X
339290	LINC00667	-	https://www.nature.com/articles/s41420-021-00787-4
147495	APCDD1	https://www.ncbi.nlm.nih.gov/pmc/articles/PMC7181753/
105372097	ST8SIA5-DT	-
56261	GPCPD1	https://www.biorxiv.org/content/10.1101/2021.10.26.465828v6
54102	CLIC6	https://www.ncbi.nlm.nih.gov/pmc/articles/PMC10641671/
105372798	LOC105372798	-
9104	RGN	https://www.nature.com/articles/nature02661
90161	HS6ST2	https://bmcmedgenomics.biomedcentral.com/articles/10.1186/s12920-024-01873-z
100422997	MIR4257	https://www.ncbi.nlm.nih.gov/pmc/articles/PMC9118695/
677771	SCARNA4	-	https://www.ncbi.nlm.nih.gov/pmc/articles/PMC6466398/
5208	PFKFB2	https://www.ncbi.nlm.nih.gov/pmc/articles/PMC9763698/
9637	FEZ2	https://www.ncbi.nlm.nih.gov/pmc/articles/PMC8016876/
2202	EFEMP1	https://www.nature.com/articles/nature02661
151176	ERFE	https://www.ncbi.nlm.nih.gov/pmc/articles/PMC11047311/
51447	IP6K2	https://pubmed.ncbi.nlm.nih.gov/37591239/
344901	OSTN	https://www.frontiersin.org/journals/cell-and-developmental-biology/articles/10.3389/fcell.2020.00814/full
345222	MSANTD1	https://www.ncbi.nlm.nih.gov/pmc/articles/PMC10432278/
386617	KCTD8	https://www.nature.com/articles/s41467-024-47316-2
3148	HMGB2	https://www.ncbi.nlm.nih.gov/pmc/articles/PMC4054017/
3248	HPGD	https://www.ncbi.nlm.nih.gov/pmc/articles/PMC9119474/
55714	TENM3	https://www.ncbi.nlm.nih.gov/pmc/articles/PMC9830153/
348980	HCN1	https://www.ncbi.nlm.nih.gov/pmc/articles/PMC7038419/
101928819	LOC101928819	https://digitalcommons.fiu.edu/cgi/viewcontent.cgi?article=2991&context=etd
56114	PCDHGA1	https://www.nature.com/articles/s41467-024-47316-2
5098	PCDHGC3	https://www.ncbi.nlm.nih.gov/pmc/articles/PMC7774295/
53832	IL20RA	https://www.ncbi.nlm.nih.gov/pmc/articles/PMC4054017/
8935	SKAP2	https://www.nature.com/articles/s41467-021-22168-2
100133311	HOXA-AS3	https://www.ncbi.nlm.nih.gov/pmc/articles/PMC5325385/
3204	HOXA7	https://www.ncbi.nlm.nih.gov/pmc/articles/PMC5415306/
26136	TES	-
79145	CHCHD7	https://www.nature.com/articles/s42003-024-06403-2
94241	TP53INP1	https://www.nature.com/articles/s41419-021-03742-4
9414	TJP2	https://www.sciencedirect.com/science/article/pii/S240584402413914X
4783	NFIL3	https://www.ncbi.nlm.nih.gov/pmc/articles/PMC4629104/
9536	PTGES	https://www.sciencedirect.com/science/article/pii/S0022202X15390072
91734	IDI2	https://www.ncbi.nlm.nih.gov/pmc/articles/PMC8312419/
55853	IDI2-AS1	https://www.ncbi.nlm.nih.gov/pmc/articles/PMC8312419/
119385	AGAP11	https://www.ncbi.nlm.nih.gov/pmc/articles/PMC10187705/
9211	LGI1	https://www.nature.com/articles/s41467-021-22168-2
22978	NT5C2	https://www.sciencedirect.com/science/article/pii/S0531556503003322?via%3Dihub
105378473	LOC105378473	-
3481	IGF2	https://www.sciencedirect.com/science/article/pii/S2352396416305527
723961	INS-IGF2	https://www.nature.com/articles/ejhg200954
101928316	LINC02859	-
1643	DDB2	https://www.ncbi.nlm.nih.gov/pmc/articles/PMC4054017/
4256	MGP	https://www.sciencedirect.com/science/article/pii/S0934883211800429
5318	PKP2	https://www.ahajournals.org/doi/10.1161/CIRCULATIONAHA.120.049261
100288798	SLC38A4-AS1	-
688	KLF5	https://www.ncbi.nlm.nih.gov/pmc/articles/PMC8536343/
100874068	GRTP1-AS1	https://onlinelibrary.wiley.com/doi/full/10.1002/jcsm.12840
400258	C14orf180	https://pubmed.ncbi.nlm.nih.gov/24077436/
7026	NR2F2	https://www.ncbi.nlm.nih.gov/pmc/articles/PMC8016876/
57465	TBC1D24	https://www.nature.com/articles/s42003-021-02224-9
102723487	LINC01497	https://www.ncbi.nlm.nih.gov/pmc/articles/PMC9792217/
23136	EPB41L3	https://www.frontiersin.org/journals/cardiovascular-medicine/articles/10.3389/fcvm.2022.1058308/full
107985128	LINC01916	-
100847016	MIR5695	https://bioscience.org/aging24
83483	PLVAP	https://www.ncbi.nlm.nih.gov/pmc/articles/PMC9156404/
390916	NUDT19	-
57761	TRIB3	https://www.ncbi.nlm.nih.gov/pmc/articles/PMC7801268/
26074	CFAP61	https://www.ncbi.nlm.nih.gov/pmc/articles/PMC8016876/
56911	MAP3K7CL	https://www.ncbi.nlm.nih.gov/pmc/articles/PMC4054017/
2114	ETS2	https://www.sciencedirect.com/science/article/pii/S221112472031192X
2192	FBLN1	https://www.ncbi.nlm.nih.gov/pmc/articles/PMC4054017/
55344	PLCXD1	-	https://www.ncbi.nlm.nih.gov/pmc/articles/PMC5342167/
64061	TSPYL2	https://www.ncbi.nlm.nih.gov/pmc/articles/PMC4054017/
286495	TTC3P1	-
55859	BEX1	https://www.ncbi.nlm.nih.gov/pmc/articles/PMC4054017/
139221	PWWP3B	-	https://www.ncbi.nlm.nih.gov/pmc/articles/PMC10405779/
55086	RADX	https://www.ncbi.nlm.nih.gov/pmc/articles/PMC11019131/
23439	ATP1B4	https://www.ncbi.nlm.nih.gov/pmc/articles/PMC8074053/
100130613	PRR32	https://www.ncbi.nlm.nih.gov/pmc/articles/PMC10597580/

### Sheet: Longevity Enhancing Genes
EntrezID	Gene_Name	Papers related to longevity	Papers related to other diseases
100500801	MIR3659	-	https://www.ncbi.nlm.nih.gov/pmc/articles/PMC6332685/
55970	GNG12	https://www.ncbi.nlm.nih.gov/pmc/articles/PMC9345608/
388650	DIPK1A	-
116461	TSEN15	https://www.ncbi.nlm.nih.gov/pmc/articles/PMC10742131/
10625	IVNS1ABP	-	https://www.ncbi.nlm.nih.gov/pmc/articles/PMC7936856/
84976	DISP1	https://www.ncbi.nlm.nih.gov/pmc/articles/PMC8074053/
105373113	LINC01703	-	LINC01703
9687	GREB1	https://www.ncbi.nlm.nih.gov/pmc/articles/PMC2216076/
81553	CYRIA	-	-
10617	STAMBP	https://www.ncbi.nlm.nih.gov/pmc/articles/PMC10093780/
344558	SH3RF3	https://www.biorxiv.org/content/10.1101/2024.06.23.600281v1
55437	STRADB	https://www.ncbi.nlm.nih.gov/pmc/articles/PMC7906136/
8452	CUL3	https://pubmed.ncbi.nlm.nih.gov/37913946/
56947	MFF	https://www.sciencedirect.com/science/article/pii/S0047637420300063
23243	ANKRD28	https://www.ncbi.nlm.nih.gov/pmc/articles/PMC10370160/
253559	CADM2	https://www.ncbi.nlm.nih.gov/pmc/articles/PMC4054017/
5028	P2RY1	https://www.ncbi.nlm.nih.gov/pmc/articles/PMC7555413/
4291	MLF1	https://www.aging-us.com/article/202648/text
5648	MASP1	https://www.ncbi.nlm.nih.gov/pmc/articles/PMC4054017/	https://www.ncbi.nlm.nih.gov/pmc/articles/PMC4589207/
101929130	LOC101929130	-
57110	PLAAT1	https://www.nature.com/articles/s41586-021-03439-w
80854	SETD7	https://pubmed.ncbi.nlm.nih.gov/30013796/
80014	WWC2	https://www.ncbi.nlm.nih.gov/pmc/articles/PMC4054017/
85480	TSLP	https://pubmed.ncbi.nlm.nih.gov/36517245/
340156	MYLK4	https://www.ncbi.nlm.nih.gov/pmc/articles/PMC8016876/
63933	MCUR1	https://www.ncbi.nlm.nih.gov/pmc/articles/PMC4054017/
8353	H3C6	-
64208	POPDC3	-	https://www.sciencedirect.com/science/article/pii/S0960896623001037
27115	PDE7B	-	https://www.ncbi.nlm.nih.gov/pmc/articles/PMC6861270/
9920	KBTBD11	https://www.ncbi.nlm.nih.gov/pmc/articles/PMC4054017/
55529	PIP4P2	https://www.ncbi.nlm.nih.gov/pmc/articles/PMC8304546/
10655	DMRT2	https://www.sciencedirect.com/science/article/pii/S0531556503003322?via%3Dihub
7436	VLDLR	https://www.sciencedirect.com/science/article/pii/S0531556503003322?via%3Dihub
138199	CARNMT1	https://www.sciencedirect.com/science/article/pii/S2590257123000019
158135	TTLL11	-	https://www.nature.com/articles/s41467-022-34909-y
79109	MAPKAP1	https://www.ncbi.nlm.nih.gov/pmc/articles/PMC4054017/
221061	FAM171A1	https://www.ncbi.nlm.nih.gov/pmc/articles/PMC11019131/
9200	HACD1	-	https://www.ncbi.nlm.nih.gov/pmc/articles/PMC7188472/
5979	RET	https://www.ncbi.nlm.nih.gov/pmc/articles/PMC4054017/
100507027	MRLN	https://www.sciencedirect.com/science/article/pii/S2405844024135062
282996	RBM20	https://www.ncbi.nlm.nih.gov/pmc/articles/PMC4054017/
253738	EBF3	https://www.nature.com/articles/s41413-023-00283-8
7465	WEE1	CellAge Database: https://genomics.senescence.info/cells/
51642	MRPL48	https://www.sciencedirect.com/science/article/pii/S0531556503003322?via%3Dihub
3227	HOXC11	https://pubmed.ncbi.nlm.nih.gov/38342585/
3226	HOXC10	https://www.ncbi.nlm.nih.gov/pmc/articles/PMC7506549/
283349	RASSF3	https://www.ncbi.nlm.nih.gov/pmc/articles/PMC10530366/
8738	CRADD	https://onlinelibrary.wiley.com/doi/full/10.1002/jcsm.12478
121441	NEDD1	https://www.sciencedirect.com/science/article/pii/S0531556503003322?via%3Dihub
641372	ACOT6	-
4692	NDN	https://www.nature.com/articles/s41598-023-27903-x
51108	METTL9	https://www.ncbi.nlm.nih.gov/pmc/articles/PMC9936775/
23568	ARL2BP	-	https://www.ncbi.nlm.nih.gov/pmc/articles/PMC9936775/
124751	KRBA2	https://pubmed.ncbi.nlm.nih.gov/32058959/
3212	HOXB2	https://www.ncbi.nlm.nih.gov/pmc/articles/PMC4600214/
100874362	HOXB-AS1	https://www.sciencedirect.com/science/article/pii/S088875432300126X
339290	LINC00667	-	https://www.nature.com/articles/s41420-021-00787-4
147495	APCDD1	https://www.ncbi.nlm.nih.gov/pmc/articles/PMC7181753/
105372097	ST8SIA5-DT	-
56261	GPCPD1	https://www.biorxiv.org/content/10.1101/2021.10.26.465828v6
54102	CLIC6	https://www.ncbi.nlm.nih.gov/pmc/articles/PMC10641671/
105372798	LOC105372798	-
9104	RGN	https://www.nature.com/articles/nature02661
90161	HS6ST2	https://bmcmedgenomics.biomedcentral.com/articles/10.1186/s12920-024-01873-z

### Sheet: Longevity Decreasing Genes
EntrezID	Gene_Name	Papers related to longevity	Papers related to other diseases
100422997	MIR4257	https://www.ncbi.nlm.nih.gov/pmc/articles/PMC9118695/
677771	SCARNA4	-	https://www.ncbi.nlm.nih.gov/pmc/articles/PMC6466398/
5208	PFKFB2	https://www.ncbi.nlm.nih.gov/pmc/articles/PMC9763698/
9637	FEZ2	https://www.ncbi.nlm.nih.gov/pmc/articles/PMC8016876/
2202	EFEMP1	https://www.nature.com/articles/nature02661
151176	ERFE	https://www.ncbi.nlm.nih.gov/pmc/articles/PMC11047311/
51447	IP6K2	https://pubmed.ncbi.nlm.nih.gov/37591239/
344901	OSTN	https://www.frontiersin.org/journals/cell-and-developmental-biology/articles/10.3389/fcell.2020.00814/full
345222	MSANTD1	https://www.ncbi.nlm.nih.gov/pmc/articles/PMC10432278/
386617	KCTD8	https://www.nature.com/articles/s41467-024-47316-2
3148	HMGB2	https://www.ncbi.nlm.nih.gov/pmc/articles/PMC4054017/
3248	HPGD	https://www.ncbi.nlm.nih.gov/pmc/articles/PMC9119474/
55714	TENM3	https://www.ncbi.nlm.nih.gov/pmc/articles/PMC9830153/
348980	HCN1	https://www.ncbi.nlm.nih.gov/pmc/articles/PMC7038419/
101928819	LOC101928819	https://digitalcommons.fiu.edu/cgi/viewcontent.cgi?article=2991&context=etd
56114	PCDHGA1	https://www.nature.com/articles/s41467-024-47316-2
5098	PCDHGC3	https://www.ncbi.nlm.nih.gov/pmc/articles/PMC7774295/
53832	IL20RA	https://www.ncbi.nlm.nih.gov/pmc/articles/PMC4054017/
8935	SKAP2	https://www.nature.com/articles/s41467-021-22168-2
100133311	HOXA-AS3	https://www.ncbi.nlm.nih.gov/pmc/articles/PMC5325385/
3204	HOXA7	https://www.ncbi.nlm.nih.gov/pmc/articles/PMC5415306/
26136	TES	-
79145	CHCHD7	https://www.nature.com/articles/s42003-024-06403-2
94241	TP53INP1	https://www.nature.com/articles/s41419-021-03742-4
9414	TJP2	https://www.sciencedirect.com/science/article/pii/S240584402413914X
4783	NFIL3	https://www.ncbi.nlm.nih.gov/pmc/articles/PMC4629104/
9536	PTGES	https://www.sciencedirect.com/science/article/pii/S0022202X15390072
91734	IDI2	https://www.ncbi.nlm.nih.gov/pmc/articles/PMC8312419/
55853	IDI2-AS1	https://www.ncbi.nlm.nih.gov/pmc/articles/PMC8312419/
119385	AGAP11	https://www.ncbi.nlm.nih.gov/pmc/articles/PMC10187705/
9211	LGI1	https://www.nature.com/articles/s41467-021-22168-2
22978	NT5C2	https://www.sciencedirect.com/science/article/pii/S0531556503003322?via%3Dihub
105378473	LOC105378473	-
3481	IGF2	https://www.sciencedirect.com/science/article/pii/S2352396416305527
723961	INS-IGF2	https://www.nature.com/articles/ejhg200954
101928316	LINC02859	-
1643	DDB2	https://www.ncbi.nlm.nih.gov/pmc/articles/PMC4054017/
4256	MGP	https://www.sciencedirect.com/science/article/pii/S0934883211800429
5318	PKP2	https://www.ahajournals.org/doi/10.1161/CIRCULATIONAHA.120.049261
100288798	SLC38A4-AS1	-
688	KLF5	https://www.ncbi.nlm.nih.gov/pmc/articles/PMC8536343/
100874068	GRTP1-AS1	https://onlinelibrary.wiley.com/doi/full/10.1002/jcsm.12840
400258	C14orf180	https://pubmed.ncbi.nlm.nih.gov/24077436/
7026	NR2F2	https://www.ncbi.nlm.nih.gov/pmc/articles/PMC8016876/
57465	TBC1D24	https://www.nature.com/articles/s42003-021-02224-9
102723487	LINC01497	https://www.ncbi.nlm.nih.gov/pmc/articles/PMC9792217/
23136	EPB41L3	https://www.frontiersin.org/journals/cardiovascular-medicine/articles/10.3389/fcvm.2022.1058308/full
107985128	LINC01916	-
100847016	MIR5695	https://bioscience.org/aging24
83483	PLVAP	https://www.ncbi.nlm.nih.gov/pmc/articles/PMC9156404/
390916	NUDT19	-
57761	TRIB3	https://www.ncbi.nlm.nih.gov/pmc/articles/PMC7801268/
26074	CFAP61	https://www.ncbi.nlm.nih.gov/pmc/articles/PMC8016876/
56911	MAP3K7CL	https://www.ncbi.nlm.nih.gov/pmc/articles/PMC4054017/
2114	ETS2	https://www.sciencedirect.com/science/article/pii/S221112472031192X
2192	FBLN1	https://www.ncbi.nlm.nih.gov/pmc/articles/PMC4054017/
55344	PLCXD1	-	https://www.ncbi.nlm.nih.gov/pmc/articles/PMC5342167/
64061	TSPYL2	https://www.ncbi.nlm.nih.gov/pmc/articles/PMC4054017/
286495	TTC3P1	-
55859	BEX1	https://www.ncbi.nlm.nih.gov/pmc/articles/PMC4054017/
139221	PWWP3B	-	https://www.ncbi.nlm.nih.gov/pmc/articles/PMC10405779/
55086	RADX	https://www.ncbi.nlm.nih.gov/pmc/articles/PMC11019131/
23439	ATP1B4	https://www.ncbi.nlm.nih.gov/pmc/articles/PMC8074053/
100130613	PRR32	https://www.ncbi.nlm.nih.gov/pmc/articles/PMC10597580/
