## Supplementary material for "SkeletAge: Transcriptomics-based Aging Clock Identifies 26 New Targets in Skeletal Muscle Aging": Table S2

Table S2: The genes that make up the ageprint of skeletal muscles. Out of these 102 genes have been already studied in the context of aging. The remaining 26 are present in table 1.
Genes	Coefficients	Gene_Symbol	Gene_Type
100500801	-0.081683044	MIR3659	ProLong
55970	-0.002791592	GNG12	ProLong
388650	-0.007334118	DIPK1A	ProLong
100422997	0.089682605	MIR4257	RedLong
677771	0.136070479	SCARNA4	RedLong
116461	-0.001103876	TSEN15	ProLong
10625	-0.000617966	IVNS1ABP	ProLong
5208	0.000898367	PFKFB2	RedLong
84976	-0.011268196	DISP1	ProLong
105373113	-0.040397695	LINC01703	ProLong
9687	-0.003436019	GREB1	ProLong
81553	-0.00571081	CYRIA	ProLong
9637	0.000639559	FEZ2	RedLong
2202	0.002602348	EFEMP1	RedLong
10617	-0.002129717	STAMBP	ProLong
344558	-0.00071333	SH3RF3	ProLong
55437	-0.001353716	STRADB	ProLong
8452	-0.000266898	CUL3	ProLong
56947	-0.000630206	MFF	ProLong
151176	0.002379006	ERFE	RedLong
23243	-0.000179885	ANKRD28	ProLong
51447	0.00033512	IP6K2	RedLong
253559	-0.003460217	CADM2	ProLong
5028	-9.64E-05	P2RY1	ProLong
4291	-0.000532689	MLF1	ProLong
5648	-0.003099475	MASP1	ProLong
101929130	-0.013128156	LOC101929130	ProLong
344901	0.007842904	OSTN	RedLong
57110	-0.003894274	PLAAT1	ProLong
345222	0.014079121	MSANTD1	RedLong
386617	0.002427236	KCTD8	RedLong
80854	-0.000223026	SETD7	ProLong
3148	0.000432213	HMGB2	RedLong
3248	0.011137923	HPGD	RedLong
55714	0.009366194	TENM3	RedLong
80014	-0.00519494	WWC2	ProLong
348980	0.001927957	HCN1	RedLong
101928819	8.16850898269829e-05	LOC101928819	RedLong
85480	-0.015567565	TSLP	ProLong
56114	0.052067893	PCDHGA1	RedLong
5098	0.000221866	PCDHGC3	RedLong
340156	-0.001913605	MYLK4	ProLong
63933	-1.98E-07	MCUR1	ProLong
8353	-0.08490721	H3C6	ProLong
64208	-8.98E-05	POPDC3	ProLong
27115	-0.004131104	PDE7B	ProLong
53832	0.011372209	IL20RA	RedLong
8935	0.015913193	SKAP2	RedLong
100133311	7.41993659527668e-06	HOXA-AS3	RedLong
3204	0.000144342	HOXA7	RedLong
26136	0.005939842	TES	RedLong
9920	-0.005793603	KBTBD11	ProLong
79145	0.002437862	CHCHD7	RedLong
55529	-0.000794206	PIP4P2	ProLong
94241	0.000634803	TP53INP1	RedLong
10655	-0.00886677	DMRT2	ProLong
7436	-0.000498184	VLDLR	ProLong
9414	0.000490923	TJP2	RedLong
138199	-0.0097369	CARNMT1	ProLong
4783	0.001142903	NFIL3	RedLong
158135	-0.000666152	TTLL11	ProLong
79109	-0.000588704	MAPKAP1	ProLong
9536	0.000198869	PTGES	RedLong
91734	0.000911989	IDI2	RedLong
55853	0.002075206	IDI2-AS1	RedLong
221061	-0.031823765	FAM171A1	ProLong
9200	-0.00357212	HACD1	ProLong
5979	-0.005113692	RET	ProLong
100507027	-0.001614033	MRLN	ProLong
119385	0.002327882	AGAP11	RedLong
9211	0.001339306	LGI1	RedLong
22978	0.001977934	NT5C2	RedLong
105378473	0.011118061	LOC105378473	RedLong
282996	-0.000330395	RBM20	ProLong
253738	-0.019796621	EBF3	ProLong
3481	0.000376528	IGF2	RedLong
723961	0.000402447	INS-IGF2	RedLong
7465	-0.005262713	WEE1	ProLong
101928316	0.018675576	LINC02859	RedLong
1643	0.00535019	DDB2	RedLong
51642	-0.003382031	MRPL48	ProLong
4256	0.003568992	MGP	RedLong
5318	0.001889967	PKP2	RedLong
100288798	0.001794921	SLC38A4-AS1	RedLong
3227	-0.083291516	HOXC11	ProLong
3226	-5.12E-05	HOXC10	ProLong
283349	-0.002440619	RASSF3	ProLong
8738	-0.003699363	CRADD	ProLong
121441	-0.0007618	NEDD1	ProLong
688	0.011235677	KLF5	RedLong
100874068	0.017857312	GRTP1-AS1	RedLong
641372	-0.003280418	ACOT6	ProLong
400258	0.003612927	C14orf180	RedLong
4692	-0.001417719	NDN	ProLong
7026	0.004494857	NR2F2	RedLong
57465	0.001584808	TBC1D24	RedLong
51108	-0.00073584	METTL9	ProLong
23568	-0.004488907	ARL2BP	ProLong
124751	-0.004549819	KRBA2	ProLong
3212	-0.008049098	HOXB2	ProLong
100874362	-0.044707114	HOXB-AS1	ProLong
102723487	0.001790369	LINC01497	RedLong
339290	-0.000148883	LINC00667	ProLong
23136	0.004966835	EPB41L3	RedLong
147495	-0.005633318	APCDD1	ProLong
105372097	-0.007318918	ST8SIA5-DT	ProLong
107985128	0.030392835	LINC01916	RedLong
100847016	0.038640492	MIR5695	RedLong
83483	0.000939438	PLVAP	RedLong
390916	0.00186915	NUDT19	RedLong
57761	0.014060642	TRIB3	RedLong
56261	-0.005265104	GPCPD1	ProLong
26074	0.003869246	CFAP61	RedLong
56911	0.00049606	MAP3K7CL	RedLong
54102	-0.000279746	CLIC6	ProLong
105372798	-0.010171926	LOC105372798	ProLong
2114	0.000824938	ETS2	RedLong
2192	0.001387742	FBLN1	RedLong
55344	0.001723042	PLCXD1	RedLong
9104	-0.012105534	RGN	ProLong
64061	0.000402612	TSPYL2	RedLong
286495	0.002749871	TTC3P1	RedLong
55859	0.022626929	BEX1	RedLong
139221	0.004080997	PWWP3B	RedLong
55086	0.013787045	RADX	RedLong
23439	0.000271785	ATP1B4	RedLong
100130613	0.004411415	PRR32	RedLong
90161	-0.005185297	HS6ST2	ProLong
