## Supplementary material for "SkeletAge: Transcriptomics-based Aging Clock Identifies 26 New Targets in Skeletal Muscle Aging": Table S1

### Sheet: Sheet1
Table S1: Details about the datasets that were used to create and validate SkeletAge. The table contains the NCBI GEO accession number, the general phenotype of the individuals whose data was collected, the number of samples taken from each dataset, and whether that dataset was used to train or test SkeletAge. All of these samples have had bulk RNA-seq performed on vastus lateralis biopsies.
GEO Accession	Condition	Set type	Number of Samples
GSE164471	Very healthy participants	Training set	53
GSE97084	Women post-menopausal, otherwise the rest of the participants are healthy	Training set	103
GSE196387	Active, Obesity, T2D	Validation set	18
GSE205431	End-stage Osteoarthritis	Validation set	20
GSE157988	NMN	Validation set	92
GSE151066	Active or sedentary older adults	Validation set	57
GSE58608	Sedentary	Validation set	24
GSE144304	Young, or old fit or old frail males and females	Training set	80
GSE159217	Low to moderately active old and young	Validation set	38
GSE200398	Elite athletes	Validation set	24
GSE186045	Healthy on bedrest or bedrest + exercise	Validation set	26
