## Supplementary material for "SkeletAge: Transcriptomics-based Aging Clock Identifies 26 New Targets in Skeletal Muscle Aging": Table 1

EntrezID	Gene Name	Gene Description	Interpro Accession	Interpro Description
8353	H3C6	H3 clustered histone 6	IPR000164; IPR007125; IPR009072	Histone H3/CENP-A; Histone H2A/H2B/H3; Histone-fold
9200	HACD1	3-hydroxyacyl-CoA dehydratase 1	IPR007482;	Protein-tyrosine phosphatase-like, PTPLA;
10625	IVNS1ABP	influenza virus NS1A binding protein	IPR000210; IPR006652; IPR011333; IPR011705; IPR015915; IPR017096; ; IPR050457	BTB/POZ domain; Kelch repeat type 1; SKP1/BTB/POZ domain superfamily; BTB/Kelch-associated; Kelch-type beta propeller; BTB-kelch protein; ; Zinc finger and BTB domain-containing
23568	ARL2BP	ADP ribosylation factor like GTPase 2 binding protein	IPR023379; IPR038849; IPR042541	BART domain; ADP-ribosylation factor-like protein 2-binding protein; BART domain superfamily
26136	TES	testin LIM domain protein	IPR001781; IPR010442; IPR033724; IPR034958; IPR034959; IPR034960; IPR047120;	Zinc finger, LIM-type; PET domain; PET testin; Testin, LIM domain 1; Testin, LIM domain 2; Testin, LIM domain 3; Prickle/Espinas/Testin;
27115	PDE7B	phosphodiesterase 7B	IPR002073; IPR003607; IPR023088; IPR023174; IPR036971	3'5'-cyclic nucleotide phosphodiesterase, catalytic domain; HD/PDEase domain; 3'5'-cyclic nucleotide phosphodiesterase; 3'5'-cyclic nucleotide phosphodiesterase, conserved site; 3'5'-cyclic nucleotide phosphodiesterase, catalytic domain superfamily
55344	PLCXD1	phosphatidylinositol specific phospholipase C X domain containing 1	IPR000909; IPR017946; IPR042158; IPR051057	Phosphatidylinositol-specific phospholipase C, X domain; PLC-like phosphodiesterase, TIM beta/alpha-barrel domain superfamily; PI-PLC X domain-containing protein 1/2/3; Phosphoinositide phospholipase C domain-containing protein
64208	POPDC3	popeye domain containing 3	IPR006916; IPR018490	Popeye protein; Cyclic nucleotide-binding domain superfamily
81553	CYRIA	CYFIP related Rac1 interactor A	IPR009828; IPR039789	CYRIA/CYRIB, Rac1 binding domain; CYFIP-related Rac1 interactor
139221	PWWP3B	PWWP domain containing 3B	IPR035504; IPR040263; IPR048765; IPR048795	MUM1-like, PWWP domain; PWWP domain-containing DNA repair factor 3A/3B/4; PWWP domain-containing DNA repair factor 3A/3B/4, N-terminal; PWWP domain-containing DNA repair factor 3A/3B/4, C-terminal
158135	TTLL11	tubulin tyrosine ligase like 11	IPR004344;	Tubulin-tyrosine ligase/Tubulin polyglutamylase;
388650	DIPK1A	divergent protein kinase domain 1A	IPR029244; IPR022049	FAM69, N-terminal; FAM69, protein-kinase domain
390916	NUDT19	nudix hydrolase 19	IPR000086; IPR015797; IPR039121	NUDIX hydrolase domain; NUDIX hydrolase-like domain superfamily; Acyl-coenzyme A diphosphatase NUDT19
641372	ACOT6	acyl-CoA thioesterase 6	IPR014940; IPR029058; IPR006862; IPR016662; IPR042490	BAAT/Acyl-CoA thioester hydrolase C-terminal; Alpha/Beta hydrolase fold; Acyl-CoA thioester hydrolase/bile acid-CoA amino acid N-acetyltransferase; Acyl-CoA thioesterase, long chain; Acyl-CoA thioester hydrolase/BAAT, N-terminal
100288798	SLC38A4-AS1	SLC38A4 antisense RNA 1	-	-
100500801	MIR3659	microRNA 3659	-	-
101929130	LOC101929130	uncharacterized LOC101929130	-	-
105372097	ST8SIA5-DT	ST8SIA5 divergent transcript	-	-
105373113	LINC01703	long intergenic non-protein coding RNA 1703	-	-
107985128	LINC01916	long intergenic non-protein coding RNA 1916	-	-
339290	LINC00667	long intergenic non-protein coding RNA 667	-	-
677771	SCARNA4	small Cajal body-specific RNA 4	-	-
105372798	LOC105372798	-	-	-
105378473	LOC105378473	-	-	-
101928316	LINC02859	-	-	-
286495	TTC3P1	-	-	-
